# Neuronal function and dopamine signaling evolve at high temperature in *Drosophila*

**DOI:** 10.1101/585422

**Authors:** Jakšić Ana Marija, Karner Julia, Nolte Viola, Hsu Sheng-Kai, Barghi Neda, Mallard François, Otte Kathrin Anna, Svečnjak Lidija, Senti Kirsten-André, Schlötterer Christian

**Affiliations:** Institut für Populationsgenetik, Vetmeduni Vienna, Vienna, Austria; Vienna Graduate School of Population Genetics, Vetmeduni Vienna, Vienna, Austria; University of Zagreb, Faculty of Agriculture, Zagreb, Croatia

**Author notes:** Department for Molecular Biology and Genetics, Cornell University, NY, USA. Institut de Biologie de l’École Normale Supérieure, Paris, France (Mallard François).
