## Supplementary Table 3 for "Neuronal function and dopamine signaling evolve at high temperature in *Drosophila*"

### Sheet: Description
Table S3 Tissue enrichment for temperature- and hot-adaptive genes that are downregulated (Tissuet_down) or upregulated (Tissue_up) in hot evolved replicates compared to the ancestral replicates. Neuronal tissue categories are indicated in red. FDR cutoff 0.05 is indicated by the thick black line.

### Sheet: Tissue_down
Tissue	Enrichment	P-value	FDR
Head	2.7421300	5.858154e-48	7.615600e-47
Eye	2.5703510	2.023987e-41	8.770611e-41
Brain	2.6681914	1.023846e-46	6.654996e-46
Thoracic ganglion	2.2843099	8.260522e-34	2.684670e-33
Crop	1.5140284	7.664043e-10	1.992651e-09
Midgut	1.2439795	7.706039e-04	1.252231e-03
Hindgut	1.1252712	5.174928e-02	6.906675e-02
Malpighian tubule	1.1215257	5.312827e-02	6.906675e-02
Salivary gland	1.3959149	6.479239e-07	1.403835e-06
Carcass	0.9765105	6.470047e-01	7.009217e-01
Anal plate	1.1027279	8.962445e-02	1.059198e-01
Testis	0.3730649	1.000000e+00	1.000000e+00
Accessory gland	1.2912512	1.126536e-04	2.092137e-04

### Sheet: Tissue_up
Tissue	Enrichment	P-value	FDR
Testis	5.0871335	1.424862e-130	1.85232e-129
Carcass	0.2443169	1.000000e+00	1.00000e+00
Malpighian tubule	0.2419589	1.000000e+00	1.00000e+00
Midgut	0.2399776	1.000000e+00	1.00000e+00
Anal plate	0.2124914	1.000000e+00	1.00000e+00
Hindgut	0.1996141	1.000000e+00	1.00000e+00
Accessory gland	0.1792200	1.000000e+00	1.00000e+00
Crop	0.1739811	1.000000e+00	1.00000e+00
Salivary gland	0.1571016	1.000000e+00	1.00000e+00
Thoracic ganglion	0.1298927	1.000000e+00	1.00000e+00
Eye	0.1240753	1.000000e+00	1.00000e+00
Head	0.1188472	1.000000e+00	1.00000e+00
Brain	0.1116819	1.000000e+00	1.00000e+00
