## Supplementary Table 4 for "Neuronal function and dopamine signaling evolve at high temperature in *Drosophila*"

### Sheet: Description
Table S4 Activity regulated gene (ARG) enrichment test for temperature- and hot-adaptive genes that are downregulated in hot evolved replicates compared to the ancestral replicates, and the list of expressed ARGs

### Sheet: ARGs
Temperature adaptive, downregulated ARGs	Hot adaptive, dowregulated ARGs	All expressed ARGs		Enrichment test
FBgn0036821	FBgn0033391	FBgn0259146		Fisher's Exact Test for Count Data
FBgn0032886	FBgn0029996	FBgn0013725		data: matrix(c(16, 62, 979, 8226), ncol = 2)
FBgn0259938	FBgn0024732	FBgn0036821		p-value = 0.009146
FBgn0011785	FBgn0014859	FBgn0034501		alternative hypothesis: true odds ratio is not equal to 1
FBgn0036935	FBgn0023129	FBgn0000568		95 percent confidence interval:
FBgn0034389	FBgn0036844	FBgn0038569		1.163017, 3.822130
FBgn0004390		FBgn0261477		sample estimates:
FBgn0025833		FBgn0015229		odds ratio
FBgn0031697		FBgn0030432		2.168134
FBgn0035526		FBgn0052446
		FBgn0032886
		FBgn0259938
		FBgn0033657
		FBgn0085426
		FBgn0031306
		FBgn0062978
		FBgn0032880
		FBgn0015239
		FBgn0050497
		FBgn0086677
		FBgn0261625
		FBgn0011785
		FBgn0063649
		FBgn0039347
		FBgn0036028
		FBgn0022984
		FBgn0036556
		FBgn0039844
		FBgn0265193
		FBgn0036043
		FBgn0033677
		FBgn0036935
		FBgn0036212
		FBgn0028360
		FBgn0034389
		FBgn0039492
		FBgn0001224
		FBgn0036741
		FBgn0003209
		FBgn0026378
		FBgn0042135
		FBgn0004390
		FBgn0030976
		FBgn0086370
		FBgn0025833
		FBgn0003499
		FBgn0030574
		FBgn0030608
		FBgn0037890
		FBgn0028572
		FBgn0030230
		FBgn0243512
		FBgn0036316
		FBgn0035266
		FBgn0033638
		FBgn0038720
		FBgn0265052
		FBgn0001186
		FBgn0034909
		FBgn0004055
		FBgn0031697
		FBgn0032482
		FBgn0020278
		FBgn0262103
		FBgn0020386
		FBgn0261674
		FBgn0015664
		FBgn0043364
		FBgn0014388
		FBgn0035526
		FBgn0037676
		FBgn0086680
		FBgn0033391
		FBgn0029996
		FBgn0024732
		FBgn0014859
		FBgn0023129
		FBgn0036844
