## Supplementary Table 5 for "Neuronal function and dopamine signaling evolve at high temperature in *Drosophila*"

### Sheet: Description
Table S5 Anatomy ontology enrichment for temperature- and hot-adaptive genes that are downregulated (Anat_down) or upregulated (Anat_up) in hot evolved replicates compared to the ancestral replicates. Neuronal anatomy categories are indicated in red. FDR cutoff 0.05 is indicated by the thick black line.

### Sheet: Anat_down
Anatomy	Description	Enrichment	P-value (<0.001)	FDR	Genes
FBbt:00001102	ventral nerve cord	2.193152e-13	1.953640	4.868798e-10	FBgn0035542,FBgn0032946,FBgn0082582,FBgn0013995,FBgn0262737,FBgn0029161,FBgn0000108,FBgn0039054,FBgn0004516,FBgn0265262,FBgn0030897,FBgn0026086,FBgn0013467,FBgn0261722,FBgn0051619,FBgn0037747,FBgn0053988,FBgn0004880,FBgn0050021,FBgn0038839,FBgn0038072,FBgn0259923,FBgn0032798,FBgn0031975,FBgn0085407,FBgn0024285,FBgn0028622,FBgn0040010,FBgn0259244,FBgn0033108,FBgn0003654,FBgn0035769,FBgn0028862,FBg…
FBbt:00001060	embryonic brain	2.379670e-10	1.840423	2.641434e-07	FBgn0035542,FBgn0032946,FBgn0082582,FBgn0262737,FBgn0029161,FBgn0000108,FBgn0004516,FBgn0265262,FBgn0030897,FBgn0261722,FBgn0051619,FBgn0037747,FBgn0053988,FBgn0004880,FBgn0050021,FBgn0038839,FBgn0259923,FBgn0032798,FBgn0024285,FBgn0259244,FBgn0033108,FBgn0003654,FBgn0035769,FBgn0028862,FBgn0035452,FBgn0037236,FBgn0034420,FBgn0019643,FBgn0013342,FBgn0034258,FBgn0001215,FBgn0035253,FBgn0013759,FBg…
FBbt:00003624	adult brain	8.546794e-08	3.018535	6.324627e-05	FBgn0013334,FBgn0013995,FBgn0000108,FBgn0030897,FBgn0026086,FBgn0261808,FBgn0259923,FBgn0013972,FBgn0053513,FBgn0016694,FBgn0010263,FBgn0005585,FBgn0262738,FBgn0011286,FBgn0263289,FBgn0003429,FBgn0013759,FBgn0001624,FBgn0003301,FBgn0032689,FBgn0005586,FBgn0000422,FBgn0040505,FBgn0014870,FBgn0005626,FBgn0010333,FBgn0025394,FBgn0003206,FBgn0031081,FBgn0262728,FBgn0025790,FBgn0005631,FBgn0003888,FBg…
FBbt:00005744	embryonic dorsal epidermis	1.120257e-06	1.862327	6.217426e-04	FBgn0035542,FBgn0082582,FBgn0036428,FBgn0026059,FBgn0013467,FBgn0051619,FBgn0038679,FBgn0038072,FBgn0035755,FBgn0030065,FBgn0031975,FBgn0028622,FBgn0035103,FBgn0259244,FBgn0020389,FBgn0035280,FBgn0003028,FBgn0004569,FBgn0005638,FBgn0010226,FBgn0005585,FBgn0261565,FBgn0027835,FBgn0021872,FBgn0034420,FBgn0263346,FBgn0039562,FBgn0263289,FBgn0031850,FBgn0010434,FBgn0265356,FBgn0036821,FBgn0033919,FBg…
FBbt:00001919	embryonic/larval central nervous system	1.768910e-06	2.411983	7.853960e-04	FBgn0000108,FBgn0031571,FBgn0259923,FBgn0027491,FBgn0035103,FBgn0024232,FBgn0053513,FBgn0016694,FBgn0013759,FBgn0001624,FBgn0026438,FBgn0261458,FBgn0039229,FBgn0027655,FBgn0030600,FBgn0000422,FBgn0010328,FBgn0261041,FBgn0014870,FBgn0027616,FBgn0025702,FBgn0005626,FBgn0000212,FBgn0030304,FBgn0260945,FBgn0036134,FBgn0001965,FBgn0001122,FBgn0026313,FBgn0264606,FBgn0040068,FBgn0262728,FBgn0025790,FBg…	0.000785396024994133
FBbt:00005747	embryonic ventral epidermis	8.617920e-06	1.830819	3.188630e-03	FBgn0035542,FBgn0082582,FBgn0036428,FBgn0051619,FBgn0038679,FBgn0036844,FBgn0038072,FBgn0035755,FBgn0030065,FBgn0031975,FBgn0028622,FBgn0035103,FBgn0259244,FBgn0020389,FBgn0035280,FBgn0003028,FBgn0004569,FBgn0005638,FBgn0005585,FBgn0261565,FBgn0027835,FBgn0021872,FBgn0034420,FBgn0263346,FBgn0039562,FBgn0010434,FBgn0265356,FBgn0033919,FBgn0023529,FBgn0034797,FBgn0027585,FBgn0026179,FBgn0086708,FBg…
FBbt:00001911	embryonic/larval nervous system	1.443384e-05	1.751597	4.577588e-03	FBgn0035542,FBgn0032946,FBgn0000108,FBgn0004516,FBgn0265262,FBgn0013467,FBgn0261722,FBgn0004880,FBgn0050021,FBgn0038839,FBgn0259923,FBgn0032798,FBgn0033108,FBgn0034420,FBgn0013759,FBgn0026179,FBgn0261802,FBgn0031251,FBgn0003520,FBgn0030520,FBgn0261458,FBgn0028509,FBgn0263456,FBgn0029814,FBgn0002781,FBgn0011766,FBgn0033031,FBgn0035246,FBgn0005586,FBgn0263198,FBgn0023531,FBgn0032297,FBgn0052685,FBg…
FBbt:00001878	embryonic/larval salivary gland	4.818764e-05	1.797232	1.330452e-02	FBgn0036428,FBgn0026086,FBgn0261722,FBgn0260855,FBgn0261808,FBgn0031571,FBgn0035755,FBgn0030065,FBgn0028622,FBgn0035103,FBgn0020389,FBgn0038973,FBgn0262736,FBgn0001297,FBgn0021872,FBgn0010434,FBgn0261885,FBgn0023529,FBgn0034723,FBgn0000250,FBgn0001624,FBgn0008635,FBgn0262125,FBgn0020415,FBgn0262126,FBgn0025725,FBgn0019925,FBgn0020626,FBgn0004227,FBgn0002069,FBgn0035947,FBgn0000212,FBgn0011785,FBg…
FBbt:00001056	presumptive embryonic/larval central nervous system	5.393725e-05	2.049412	1.330452e-02	FBgn0082582,FBgn0003423,FBgn0000108,FBgn0030897,FBgn0261722,FBgn0050021,FBgn0259923,FBgn0016694,FBgn0031294,FBgn0011286,FBgn0019643,FBgn0263289,FBgn0013342,FBgn0025726,FBgn0013759,FBgn0261458,FBgn0039229,FBgn0011766,FBgn0000414,FBgn0005586,FBgn0264089,FBgn0261041,FBgn0030304,FBgn0004369,FBgn0260945,FBgn0010333,FBgn0026313,FBgn0031213,FBgn0003206,FBgn0000578,FBgn0005427,FBgn0019990,FBgn0003502,FBg…
FBbt:00005526	dorsal epidermis primordium	6.498972e-05	1.949903	1.442772e-02	FBgn0035542,FBgn0036428,FBgn0026059,FBgn0026061,FBgn0030065,FBgn0035103,FBgn0259244,FBgn0004635,FBgn0003028,FBgn0004569,FBgn0005585,FBgn0021872,FBgn0263346,FBgn0031850,FBgn0010434,FBgn0020304,FBgn0023529,FBgn0034797,FBgn0023129,FBgn0026179,FBgn0261873,FBgn0008635,FBgn0003520,FBgn0262126,FBgn0025725,FBgn0002526,FBgn0263258,FBgn0037720,FBgn0003870,FBgn0037213,FBgn0028527,FBgn0004364,FBgn0259211,FBg…
FBbt:00000112	dorsal ectoderm	1.844860e-04	1.973033	3.723263e-02	FBgn0035542,FBgn0082582,FBgn0036428,FBgn0013995,FBgn0026059,FBgn0026061,FBgn0053988,FBgn0036844,FBgn0259244,FBgn0004635,FBgn0004569,FBgn0001297,FBgn0005585,FBgn0013576,FBgn0263346,FBgn0031850,FBgn0010434,FBgn0023529,FBgn0023129,FBgn0026179,FBgn0008635,FBgn0003520,FBgn0011766,FBgn0037720,FBgn0037213,FBgn0004364,FBgn0259211,FBgn0030930,FBgn0002783,FBgn0262867,FBgn0003502,FBgn0030870,FBgn0259745,FBg…
FBbt:00005566	ventral midline neuron	2.044812e-04	3.715381	3.782903e-02	FBgn0264815,FBgn0033108,FBgn0004635,FBgn0260442,FBgn0026438,FBgn0005626,FBgn0261285,FBgn0028496,FBgn0040068,FBgn0011818,FBgn0033155,FBgn0085409,FBgn0052354,FBgn0029003
FBbt:00005106	abdominal neuron	2.356586e-04	2.316920	4.024324e-02	FBgn0013995,FBgn0000108,FBgn0035103,FBgn0029768,FBgn0053513,FBgn0263289,FBgn0001624,FBgn0264089,FBgn0000422,FBgn0004369,FBgn0001965,FBgn0001122,FBgn0000578,FBgn0005427,FBgn0264606,FBgn0019990,FBgn0025790,FBgn0003502,FBgn0025549,FBgn0005631,FBgn0000546,FBgn0028991,FBgn0039431,FBgn0010105,FBgn0024836,FBgn0260400,FBgn0024944,FBgn0010194
FBbt:00015248	dorsal head epidermis anlage	3.062678e-04	1.917690	4.856532e-02	FBgn0035542,FBgn0036428,FBgn0013995,FBgn0038981,FBgn0036844,FBgn0085407,FBgn0259244,FBgn0004569,FBgn0020304,FBgn0026179,FBgn0030520,FBgn0028509,FBgn0003463,FBgn0002781,FBgn0011766,FBgn0037720,FBgn0036684,FBgn0259785,FBgn0263256,FBgn0004364,FBgn0259211,FBgn0035205,FBgn0002783,FBgn0262867,FBgn0003502,FBgn0259745,FBgn0015799,FBgn0011818,FBgn0010830,FBgn0003567,FBgn0040071,FBgn0052982,FBgn0085409,FBg…
FBbt:00005428	dorsal ectodermal anlage	4.249487e-04	2.014711	5.241034e-02	FBgn0035542,FBgn0082582,FBgn0036428,FBgn0013995,FBgn0026059,FBgn0026061,FBgn0038981,FBgn0036844,FBgn0004635,FBgn0013576,FBgn0263346,FBgn0031850,FBgn0020304,FBgn0023129,FBgn0026179,FBgn0037720,FBgn0259211,FBgn0262867,FBgn0000228,FBgn0003502,FBgn0030870,FBgn0039056,FBgn0040071,FBgn0052982,FBgn0032130,FBgn0037282,FBgn0003145,FBgn0028991,FBgn0086908,FBgn0010300,FBgn0010105,FBgn0001150,FBgn0002948,FBg…
FBbt:00005614	embryonic epipharynx	4.085438e-04	1.919577	5.241034e-02	FBgn0036428,FBgn0039151,FBgn0030065,FBgn0028622,FBgn0035103,FBgn0038734,FBgn0027835,FBgn0021872,FBgn0263346,FBgn0264894,FBgn0263289,FBgn0031850,FBgn0010434,FBgn0033919,FBgn0023529,FBgn0034723,FBgn0034797,FBgn0259938,FBgn0086708,FBgn0037534,FBgn0262126,FBgn0025725,FBgn0003463,FBgn0032689,FBgn0263258,FBgn0003870,FBgn0005626,FBgn0037213,FBgn0036289,FBgn0030930,FBgn0034997,FBgn0040340,FBgn0041096,FBg…
FBbt:00005089	muscle attachment site	3.718021e-04	4.301850	5.241034e-02	FBgn0001250,FBgn0033652,FBgn0001297,FBgn0260442,FBgn0033504,FBgn0014863,FBgn0261800,FBgn0259745,FBgn0005631,FBgn0041096,FBgn0024189
FBbt:00007385	calyx of adult mushroom body	4.241680e-04	5.272870	5.241034e-02	FBgn0053513,FBgn0263289,FBgn0001624,FBgn0003301,FBgn0040505,FBgn0005626,FBgn0005631,FBgn0000273,FBgn0024944
FBbt:00005415	central brain anlage in statu nascendi	6.451547e-04	2.085447	5.418430e-02	FBgn0082582,FBgn0036428,FBgn0013995,FBgn0260855,FBgn0038981,FBgn0085407,FBgn0259244,FBgn0004635,FBgn0004569,FBgn0031850,FBgn0020304,FBgn0026179,FBgn0028509,FBgn0011766,FBgn0036684,FBgn0263256,FBgn0004364,FBgn0259211,FBgn0262867,FBgn0000228,FBgn0039056,FBgn0052982,FBgn0032130,FBgn0040087,FBgn0028991,FBgn0010300,FBgn0010105,FBgn0001150,FBgn0002948,FBgn0034136
FBbt:00005434	visual anlage	6.589982e-04	1.849196	5.418430e-02	FBgn0035542,FBgn0036428,FBgn0013995,FBgn0038981,FBgn0036844,FBgn0085407,FBgn0259244,FBgn0004569,FBgn0020304,FBgn0026179,FBgn0030520,FBgn0028509,FBgn0003463,FBgn0002781,FBgn0011766,FBgn0037720,FBgn0036684,FBgn0259785,FBgn0263256,FBgn0259211,FBgn0035205,FBgn0002783,FBgn0262867,FBgn0003502,FBgn0259745,FBgn0015799,FBgn0011818,FBgn0010830,FBgn0003567,FBgn0040071,FBgn0052982,FBgn0085409,FBgn0040087,FBg…
FBbt:00007005	epithelium	5.998355e-04	3.446614	5.418430e-02	FBgn0040080,FBgn0016694,FBgn0031294,FBgn0001297,FBgn0028331,FBgn0001624,FBgn0261458,FBgn0003463,FBgn0015949,FBgn0262867,FBgn0000228,FBgn0003502,FBgn0003145
FBbt:00015252	antennal anlage in statu nascendi	6.451547e-04	2.085447	5.418430e-02	FBgn0082582,FBgn0036428,FBgn0013995,FBgn0260855,FBgn0038981,FBgn0085407,FBgn0259244,FBgn0004635,FBgn0004569,FBgn0031850,FBgn0020304,FBgn0026179,FBgn0028509,FBgn0011766,FBgn0036684,FBgn0263256,FBgn0004364,FBgn0259211,FBgn0262867,FBgn0000228,FBgn0039056,FBgn0052982,FBgn0032130,FBgn0040087,FBgn0028991,FBgn0010300,FBgn0010105,FBgn0001150,FBgn0002948,FBgn0034136
FBbt:00015253	antennal anlage	4.971183e-04	1.880498	5.418430e-02	FBgn0035542,FBgn0036428,FBgn0013995,FBgn0038981,FBgn0036844,FBgn0085407,FBgn0259244,FBgn0004569,FBgn0020304,FBgn0026179,FBgn0030520,FBgn0028509,FBgn0003463,FBgn0002781,FBgn0011766,FBgn0037720,FBgn0036684,FBgn0259785,FBgn0263256,FBgn0259211,FBgn0035205,FBgn0002783,FBgn0262867,FBgn0003502,FBgn0259745,FBgn0015799,FBgn0011818,FBgn0010830,FBgn0003567,FBgn0040071,FBgn0052982,FBgn0085409,FBgn0040087,FBg…
FBbt:00015256	central brain anlage	5.969337e-04	1.844943	5.418430e-02	FBgn0035542,FBgn0036428,FBgn0013995,FBgn0038981,FBgn0036844,FBgn0085407,FBgn0259244,FBgn0004569,FBgn0020304,FBgn0026179,FBgn0030520,FBgn0028509,FBgn0003463,FBgn0002781,FBgn0011766,FBgn0037720,FBgn0036684,FBgn0259785,FBgn0263256,FBgn0259211,FBgn0035205,FBgn0002783,FBgn0262867,FBgn0003502,FBgn0259745,FBgn0015799,FBgn0011818,FBgn0010830,FBgn0003567,FBgn0040071,FBgn0052982,FBgn0085409,FBgn0040087,FBg…
FBbt:00004052	thoracico-abdominal ganglion	4.688169e-04	3.561906	5.418430e-02	FBgn0000108,FBgn0013972,FBgn0029768,FBgn0010263,FBgn0262738,FBgn0013342,FBgn0000422,FBgn0004227,FBgn0005626,FBgn0003206,FBgn0025790,FBgn0000273,FBgn0260400
FBbt:00005606	embryonic foregut	5.252148e-04	1.716932	5.418430e-02	FBgn0082582,FBgn0036428,FBgn0026059,FBgn0026061,FBgn0039151,FBgn0051619,FBgn0038679,FBgn0036844,FBgn0030065,FBgn0085407,FBgn0028622,FBgn0035103,FBgn0035039,FBgn0004635,FBgn0005638,FBgn0261565,FBgn0263346,FBgn0263289,FBgn0010434,FBgn0033919,FBgn0034723,FBgn0027585,FBgn0023129,FBgn0262125,FBgn0025725,FBgn0002526,FBgn0019925,FBgn0263258,FBgn0003870,FBgn0032297,FBgn0035947,FBgn0005626,FBgn0037718,FBg…
FBbt:00110182	VUM interneuron	6.489090e-04	32.661608	5.418430e-02	FBgn0004516,FBgn0033911,FBgn0033108,FBgn0260400
FBbt:00005558	ventral ectoderm	8.464523e-04	1.643674	6.302823e-02	FBgn0035542,FBgn0082582,FBgn0036428,FBgn0026061,FBgn0053988,FBgn0036844,FBgn0085407,FBgn0259244,FBgn0004569,FBgn0001297,FBgn0013576,FBgn0020304,FBgn0023529,FBgn0023129,FBgn0026179,FBgn0008635,FBgn0003520,FBgn0030520,FBgn0028509,FBgn0003463,FBgn0011766,FBgn0263198,FBgn0087008,FBgn0038244,FBgn0036684,FBgn0259785,FBgn0263256,FBgn0004364,FBgn0035205,FBgn0036144,FBgn0002783,FBgn0037918,FBgn0262867,FBg…
FBbt:00000093	ventral midline	8.054208e-04	1.892957	6.302823e-02	FBgn0035542,FBgn0013995,FBgn0004516,FBgn0264815,FBgn0038839,FBgn0038072,FBgn0085407,FBgn0024232,FBgn0033108,FBgn0004635,FBgn0004569,FBgn0263289,FBgn0013759,FBgn0031251,FBgn0261458,FBgn0025678,FBgn0263456,FBgn0002526,FBgn0003463,FBgn0029814,FBgn0035246,FBgn0005586,FBgn0264089,FBgn0035371,FBgn0005626,FBgn0261800,FBgn0028496,FBgn0004364,FBgn0040068,FBgn0011818,FBgn0033155,FBgn0036935,FBgn0001224,FBg…
FBbt:00005741	embryonic head epidermis	8.812577e-04	1.689846	6.302823e-02	FBgn0035542,FBgn0082582,FBgn0036428,FBgn0013467,FBgn0051619,FBgn0031571,FBgn0030065,FBgn0031975,FBgn0028622,FBgn0035103,FBgn0259244,FBgn0020389,FBgn0005638,FBgn0005585,FBgn0027835,FBgn0033504,FBgn0263289,FBgn0031850,FBgn0010434,FBgn0020304,FBgn0034797,FBgn0027585,FBgn0086708,FBgn0261873,FBgn0037534,FBgn0008635,FBgn0025725,FBgn0002526,FBgn0263258,FBgn0003870,FBgn0035947,FBgn0263603,FBgn0037213,FBg…
FBbt:00015249	dorsal head epidermis in statu nascendi	9.085151e-04	2.033438	6.302823e-02	FBgn0082582,FBgn0036428,FBgn0013995,FBgn0260855,FBgn0038981,FBgn0085407,FBgn0259244,FBgn0004635,FBgn0004569,FBgn0031850,FBgn0020304,FBgn0026179,FBgn0028509,FBgn0011766,FBgn0036684,FBgn0263256,FBgn0004364,FBgn0259211,FBgn0262867,FBgn0000228,FBgn0039056,FBgn0052982,FBgn0032130,FBgn0040087,FBgn0028991,FBgn0010300,FBgn0010105,FBgn0001150,FBgn0002948,FBgn0034136
FBbt:00005107	cell body	8.838012e-04	3.762372	6.302823e-02	FBgn0013995,FBgn0000108,FBgn0010263,FBgn0263289,FBgn0013342,FBgn0005586,FBgn0262728,FBgn0000273,FBgn0000546,FBgn0004860,FBgn0010300

### Sheet: Anat_up
Anatomy	Description	Enrichment	P-value (<0.001)	FDR	Genes
FBbt:00004954	spermatozoon	1.7455	2.31743e-10	5.14469e-07	FBgn0000055,FBgn0027560,FBgn0012036,FBgn0030362,FBgn0028695,FBgn0261394,FBgn0032402,FBgn0032690,FBgn0035915,FBgn0259795,FBgn0033868,FBgn0052064,FBgn0033246,FBgn0037607,FBgn0031545,FBgn0033286,FBgn0052351,FBgn0033954,FBgn0033287,FBgn0034132,FBgn0052436,FBgn0051025,FBgn0045770,FBgn0035198,FBgn0003889,FBgn0035240,FBgn0031859,FBgn0041102,FBgn0039104,FBgn0038373,FBgn0002865,FBgn0026563,FBgn0011225,FBg…
FBbt:00004942	spermatid	7.05127	3.43281e-05	0.0381042	FBgn0019828,FBgn0004882,FBgn0045842,FBgn0040508,FBgn0043025,FBgn0000447,FBgn0033074,FBgn0011596,FBgn0265089,FBgn0037828,FBgn0038979
