## Supplementary Table 6 for "Neuronal function and dopamine signaling evolve at high temperature in *Drosophila*"

### Sheet: Description
Table S6 Melanin and pigmentation model fit and contrasts between evolved and ancestral replicates
Abbreviations
day	Day on which the measurment was taken
tap	Repeated measurement
pop	Population (Ancestral, Cold or Hot evolved)
rep	Population replicate
subrepl	Technical replicate
A	Ancestral
H	Hot evolved
C	Cold evolved
Df	Degrees of freedom
Lsmean	Least squared means
SE	Standard error
CL	confidence level

### Sheet: Melanin
Models (28/18°C)
mod2: log10(values) ~ (1 | repl:subrepl)
mod1: log10(values) ~ pop + (1 | repl:subrepl)
Model	Df	AIC	BIC	logLik	Deviance	Chisq	Chi_Df	Pr(>Chisq)
mod2	3	52006	23884	0.3997	-0.7994
mod1	5	18740	33014	40630	-81260	73266	2	0.02565
pop	LSmean	SE	Df	lower.CL	upper.CL
A	-0.8190664	0.007903649	3741	-0.8345623	-0.8035705
C	-0.8441117	0.009126348	3741	-0.8620048	-0.8262186
H	-0.8436538	0.005269100	3741	-0.8539844	-0.8333233
Degrees-of-freedom method: satterthwaite
Results are given on the log10 (not the response) scale.
Confidence level used: 0.95
Contrast	Estimate	SE	Df	t.ratio	p.value
A - C	0.0250452715	0.012073024	3741	2074	0.0953
A - H	0.0245874384	0.009499004	3741	2588	0.0262
C - H	-0.0004578331	0.010538199	3741	-0.043	0.9990
P value adjustment: tukey method for comparing a family of 3 estimates
Models (25°C)
mod2: log10(values) ~ (1 | repl)
mod1: log10(values) ~ pop + (1 | repl)
Model	Df	AIC	BIC	logLik	Deviance	Chisq	Chi_Df	Pr(>Chisq)
mod2	3	-153.74	-144.52	79871	-159.74
mod1	5	-151.43	-136.05	80714	-161.43	16861	2	0.4304
pop	LSmean	SE	Df	lower.CL	upper.CL
A	-0.8167536	0.02692947	157	-0.8699444	-0.7635628
C	-0.8423597	0.02085948	157	-0.8835611	-0.8011583
H	-0.8571969	0.01649086	157	-0.8897694	-0.8246243
Degrees-of-freedom method: satterthwaite
Results are given on the log10 (not the response) scale.
Confidence level used: 0.95
Contrast	Estimate	SE	Df	t.ratio	p.value
A - C	0.02560611	0.03406338	157	0.752	0.7330
A - H	0.04044329	0.03157760	157	1281	0.4081
C - H	0.01483719	0.02659072	157	0.558	0.8425
P value adjustment: tukey method for comparing a family of 3 estimates

### Sheet: Pigmentation
Evolutyon type or Genotype	Ancestral	Hot evolved	Cold evolved
Hot evolved	52	NA	NA
Cold evolved	50	54	NA
Yellow	91	83	94
Ebony	96	94	96
Proportion (%) of correctly sorted pigmentation data points after permutation
