## Supplementary Table 7 for "Neuronal function and dopamine signaling evolve at high temperature in *Drosophila*"

### Sheet: Description
Table S7 Locomotor activity model fits and contrasts between evolved and ancestral replicates
Abbreviations
day	Day on which the measurment was taken
pop	Population (Ancestral, Cold or Hot evolved)
rep	Population replicate
A	Ancestral
H	Hot evolved
C	Cold evolved
Df	Degrees of freedom
Lsmean	Least squared means
SE	Standard error
CL	confidence level
Activ_sensit	Results for locomotor activity measurement at sensitized high temperature assay (28°-35°C)
Activ_2818	Results for locomotor activity measurement at native high temperature assay (28°/18°C)

### Sheet: Activity_2818
Models
mod1: log10(pass) ~ pop + (1 | day:rep)
mod2: log10(pass) ~ (1 | day:rep)
Model	Df	AIC	BIC	logLik	Deviance	Chisq	Chi_Df	Pr(>Chisq)
mod2	3	532.38	546.55	-263.19	526.38
mod1	5	526.33	549.96	-258.16	516.33	10048	2	0.006577
pop	LSmean	SE	Df	lower.CL	upper.CL
A	1597694	0.01926668	831	1559877	1635511
C	1658768	0.02010475	831	1619306	1698230
H	1683015	0.02010475	831	1643553	1722477
Degrees-of-freedom method: satterthwaite
Confidence level used: 0.95
Results are given on the log10 (not the response) scale.
Contrast	Estimate	SE	Df	t.ratio	p.value
A - C	-0.06107342	0.02784612	831	-2193	0.0729
A - H	-0.08532047	0.02784612	831	-3064	0.0064
C - H	-0.02424704	0.02843241	831	-0.853	0.6702
P value adjustment: tukey method for comparing a family of 3 estimates

### Sheet: Activity_2835_sensitized
Models
mod1: log10(pass) ~ pop + (1 | day:rep)
mod2: log10(pass) ~ (1 | day:rep)
Model	Df	AIC	BIC	logLik	Deviance	Chisq	Chi_Df	Pr(>Chisq)
mod2	3	-14427	-0.8084	10214	-20427
mod1	5	-17382	53161	13691	-27382	69547	2	0.03089
pop	LSmean	SE	Df	lower.CL	upper.CL
A	1.992728	0.01601472	70.26	1960790	2024667
C	1.988887	0.01622868	74.97	1956522	2021252
H	2.040693	0.01511249	155.64	2010554	2070832
Degrees-of-freedom method: satterthwaite
Confidence level used: 0.95
Results are given on the log10 (not the response) scale.
Contrast	Estimate	SE	Df	t.ratio	p.value
A - C	0.003840991	0.02280003	72.59	0.168	0.9845
A - H	-0.047964639	0.02201951	98.96	-2178	0.0799
C - H	-0.051805630	0.02217560	102.47	-2336	0.0553
P value adjustment: tukey method for comparing a family of 3 estimates
