## Supplementary Table 8 for "Neuronal function and dopamine signaling evolve at high temperature in *Drosophila*"

### Sheet: Description
Table S8 Model fits and contrasts between evolved and ancestral replicates for startle response upon pharmacological perturbation with cocaine and 3IY
Cocaine	Results for startle response measurment at 28°C with and without cocaine treatment
3IY	Results for startle response measurment at 28°C with and without 3IY treatment
Abbreviations
day	Day on which the measurment was taken
tap	Repeated measurement
pop	Population (Ancestral, Cold or Hot evolved)
rep	Population replicate
drug	Presence (coc/3iy) or absence (con) of drug treatment
con	Control
3iy	3IY 3-iodo-L-tyrosine
coc	Cocaine
B	Ancestral
H	Hot evolved
C	Cold evolved
Df	Degrees of freedom
Lsmean	Least squared means
SE	Standard error
CL	confidence level

### Sheet: Cocaine
Models
mod2: values ~ (1 | day:tap) + (1 | rep)
mod1: values ~ pop * drug + (1 | day:tap) + (1 | rep)
Model	Df	AIC	BIC	logLik	Deviance	Chisq	Chi_Df	Pr(>Chisq)
mod2	3	217752	217772	-108873	217746
mod1	8	216272	216324	-108128	216256	1490.3	5	<2.2e-16
Summary mod1
Fixed effects	Estimate	SE	z value	Pr(>|z|)
(Intercept)	3719379	0.157406	23629	<2.2e-16
popC	-0.119148	0.100473	-1186	0.235674
popH	-0.288755	0.087090	-3316	0.000914
drugcon	0.074079	0.007955	9312	<2.2e-16
popC:drugcon	0.201023	0.011458	17544	<2.2e-16
popH:drugcon	0.040945	0.010587	3867	0.000110
drug	pop	LSmean	SE	Df	lower.CL	upper.CL
coc	B	3719379	0.1574061	NA	3410868	4027889
con	B	3793457	0.1573966	NA	3484966	4101949
coc	C	3600231	0.1575728	NA	3291394	3909068
con	C	3875333	0.1575471	NA	3566546	4184119
coc	H	3430624	0.1493639	NA	3137876	3723372
con	H	3545648	0.1493591	NA	3252909	3838386
Results are given on the log (not the response) scale.
Confidence level used: 0.95
Contrast	Estimate	SE	Df	z-ratio	p-value
coc,B-con,B	-0.07407872	0.007955374	NA	-9312	<.0001
coc,B-coc,C	0.11914809	0.100473148	NA	1186	0.8438
coc,B-con,C	-0.15595409	0.100430826	NA	-1553	0.6298
coc,B-coc,H	0.28875476	0.087089860	NA	3316	0.0118
coc,B-con,H	0.17373089	0.087080754	NA	1995	0.3450
con,B-coc,C	0.19322680	0.100458389	NA	1923	0.3876
con,B-con,C	-0.08187537	0.100415985	NA	-0.815	0.9648
con,B-coc,H	0.36283348	0.087072982	NA	4167	0.0004
con,B-con,H	0.24780961	0.087063782	NA	2846	0.0505
coc,C-con,C	-0.27510218	0.008247203	NA	-33357	<.0001
coc,C-coc,H	0.16960667	0.087220208	NA	1945	0.3748
coc,C-con,H	0.05458281	0.087210746	NA	0.626	0.9892
con,C-coc,H	0.44470885	0.087172187	NA	5101	<.0001
con,C-con,H	0.32968498	0.087162477	NA	3782	0.0022
coc,H-con,H	-0.11502387	0.006987359	NA	-16462	<.0001
Results are given on the log (not the response) scale.
P value adjustment: tukey method for comparing a family of 6 estimates
drug pairwise	pop pairwise	Estimate	SE	Df	z-ratio	p-value
coc-con	B-C	0.20102346	0.01145814	NA	17544	<.0001
coc-con	B-H	0.04094515	0.01058749	NA	3867	0.0001
coc-con	C-H	-0.16007831	0.01080728	NA	-14812	<.0001
Results are given on the log (not the response) scale.

### Sheet: 3IY
Models
mod2: values ~ (1 | day:tap) + (1 | rep)
mod1: values ~ pop * drug + (1 | day:tap) + (1 | rep)
Model	Df	AIC	BIC	logLik	Deviance	Chisq	Chi_Df	Pr(>Chisq)
mod2	3	217719	217739	-108857	217713
mod1	8	211630	211682	-105807	211614	6099.3	5	<2.2e-16
Summary mod1
Fixed effects	Estimate	SE	z value	Pr(>|z|)
(Intercept)	4226183	0.164453	25698	<2.2e-16
popC	-0.186893	0.163309	-1144	0.2525
popH	-0.572944	0.141572	-4047	5.19e-05
drugcon	0.142754	0.006851	20836	<2.2e-16
popC:drugcon	-0.020998	0.010180	-2063	0.0391
popH:drugcon	0.275751	0.008950	30809	<2.2e-16
drug	pop	LSmean	SE	Df	lower.CL	upper.CL
3iy	B	4226183	0.1644533	NA	3903860	4548505
con	B	4368936	0.1644459	NA	4046628	4691245
3iy	C	4039290	0.1649116	NA	3716069	4362511
con	C	4161046	0.1649040	NA	3837840	4484252
3iy	H	3653238	0.1431775	NA	3372616	3933861
con	H	4071743	0.1431531	NA	3791168	4352317
Results are given on the log (not the response) scale.
Confidence level used: 0.95
Contrast	Estimate	SE	Df	z-ratio	p-value
3iy,B-con,B	-0.14275359	0.006851292	NA	-20836	<.0001
3iy,B-3iy,C	0.18689271	0.163309120	NA	1144	0.8628
3iy,B-con,C	0.06513687	0.163302322	NA	0.399	0.9987
3iy,B-3iy,H	0.57294443	0.141572100	NA	4047	0.0007
3iy,B-con,H	0.15444030	0.141546989	NA	1091	0.8852
con,B-3iy,C	0.32964631	0.163301904	NA	2019	0.3315
con,B-con,C	0.20789047	0.163295071	NA	1273	0.7998
con,B-3iy,H	0.71569803	0.141563401	NA	5056	<.0001
con,B-con,H	0.29719389	0.141538281	NA	2100	0.2873
3iy,C-con,C	-0.12175584	0.007529807	NA	-16170	<.0001
3iy,C-3iy,H	0.38605172	0.141774165	NA	2723	0.0707
3iy,C-con,H	-0.03245242	0.141748979	NA	-0.229	0.9999
con,C-3iy,H	0.50780756	0.141765910	NA	3582	0.0046
con,C-con,H	0.08930342	0.141740688	NA	0.630	0.9888
3iy,H-con,H	-0.41850414	0.005759431	NA	-72664	<.0001
Results are given on the log (not the response) scale.
P value adjustment: tukey method for comparing a family of 6 estimates
drug pairwise	pop pairwise	Estimate	SE	Df	z-ratio	p-value
3iy-con	B-C	-0.02099775	0.010179722	NA	-2063	0.0391
3iy-con	B-H	0.27575054	0.008950357	NA	30809	<.0001
3iy-con	C-H	0.29674829	0.009479412	NA	31305	<.0001
Results are given on the log (not the response) scale.
