## Supplementary Table 9 for "Neuronal function and dopamine signaling evolve at high temperature in *Drosophila*"

### Sheet: Lines
GAL4	Genotype	Stock number (in 2018)	Stock center
elav	w[*]; P{w[+mC]=GAL4-elav.L}3	8760	BDSC
ddc	w[1118]; P{w[+mC]=Ddc-GAL4.L}4.3D/CyO	7010	BDSC
mef2	mef2-GAL4_(247)/TM3 Ser	-	Keleman lab
pnr	+; P{w[+mW.hs]=GawB}pnr[MD237]/TM3 Ser	-	Knoblich lab
UAS-RNAi	Genotype	Stock number (in 2018)	Stock center
ple A	ple 3308/GD	3308/GD	VDRC
ple B	y[1] v[1]; P{y[+t7.7] v[+t1.8]=TRiP.JF01813}attP2	25796	BDSC
ddc A	y[1] v[1]; P{y[+t7.7] v[+t1.8]=TRiP.JF02356}attP2	27030	BDSC
ddc B	ddc 3329/GD	3329/GD	VDRC
Vmat A	VMAT 4856/GD	4856/GD	BDSC
Vmat B	VMAT 104072/KK	104072/KK	VDRC
DAT A	y[1] sc[*] v[1]; P{y[+t7.7] v[+t1.8]=TRiP.HMC02986}attP2	50619	BDSC
DAT B	y[1] v[1]; P{y[+t7.7] v[+t1.8]=TRiP.JF01197}attP2/TM3, Ser[1]	31256	BDSC
Dop1R1 A	Dop1R1 107058/KK	107058/KK	VDRC
Dop1R1 B	y[1] v[1]; P{y[+t7.7] v[+t1.8]=TRiP.HM04077}attP2	31765	BDSC
Dop2R A	11471/GD	11471/GD	VDRC
Dop2R B	y[1] v[1]; P{y[+t7.7] v[+t1.8]=TRiP.JF02025}attP2	26001	BDSC
Dop1R2 A	y[1] sc[*] v[1]; P{y[+t7.7] v[+t1.8]=TRiP.HMC06293}attP2	65997	BDSC
Dop1R2 B	y[1] sc[*] v[1]; P{y[+t7.7] v[+t1.8]=TRiP.HMC02893}attP2	51423	BDSC
DopEcR A	y[1] v[1]; P{y[+t7.7] v[+t1.8]=TRiP.JF03415}attP2	31981	BDSC
DopEcR B	DopEcR 103494/KK	103494/KK	VDRC
Hr38 A	y[1] v[1]; P{y[+t7.7] v[+t1.8]=TRiP.JF02541}attP2/TM3, Sb[1]	29377	BDSC
Hr38 B	y[1] v[1]; P{y[+t7.7] v[+t1.8]=TRiP.JF02540}attP2	29376	BDSC
ple-shRNAi	y[1] sc[*] v[1]; P{y[+t7.7] v[+t1.8]=TRiP.HMC06137}attP2	65875	BDSC
UAS-Control	Genotype	Stock number (in 2018)	Stock center
mCherry	y[1] sc[*] v[1]; P{y[+t7.7] v[+t1.8]=TRiP.HMS05713}attP40	67852	BDSC
KK control	KK	control/KK	VDRC
GD control	GD	control/GD	VDRC
Mutant line	Genotype	Stock number (in 2018)	Stock center
DA-wt	ple2DTHwt-	5x3v1 DTH WT BAC ple2	Birman lab
DA-deficient	ple2DTHFS+/-	5x9317B/TM6	Birman lab
yellow	y*	yellow Dsim	Senti lab
ebony	e*	ebony Dsim	Senti lab

### Sheet: Description
Table S9 Drosophila lines (genotypes) used in the study
