## Supplementary Table 10 for "Neuronal function and dopamine signaling evolve at high temperature in *Drosophila*"

### Sheet: Description
Table S10 Change in locomotor activity after dopamine gene knockdown by UAS-RNAi in postmitotic neurons (elav-GAL4), dopaminergic neurons (ddc-GAL4) and mushroom body neuorns (Mef2-GAL4)
Abbreviations
RNAi	RNAi line crossed to GAL4 line
Estimate	Least square means estimate of the difference in activity between RNAi line and the control line (given on a log scale)
SE	Standard error of the estimate
z.rat	z score
pval	Dunnet corrected p-value
Temp_range	Tested range of temperatures (see Figure 3A in main text)

### Sheet: elav
RNAi	Estimate	SE	z.rat	pval	Temp_range
DAT_31256	0.00950142	0.0689485	0.137805	0.999998	>28°C
DAT_50619	0.15986	0.0598667	2.67027	0.0957657	>28°C
Dop1R1_31765	0.230466	0.0602607	3.82449	0.0021783	>28°C
Dop1R1_KK	0.0763446	0.0659883	1.15694	0.893513	>28°C
Dop1R2_51423	-0.090511	0.0610593	-1.48234	0.731516	>28°C
Dop1R2_65997	-0.048163	0.0607083	-0.793352	0.980312	>28°C
Dop2R_26001	-0.0112538	0.0603274	-0.186546	0.999991	>28°C
Dop2R_GD	0.426537	0.092269	4.62276	6.66174e-05	>28°C
DopEcR_31981	0.417581	0.0601618	6.94096	7.0131e-11	>28°C
DopEcR_KK	0.232251	0.0624415	3.71951	0.00327576	>28°C
Hr38_29376	0.173676	0.0529666	3.27897	0.0158576	>28°C
Hr38_29377	-0.16409	0.0603889	-2.71722	0.084768	>28°C
Vmat_GD	0.31225	0.0925008	3.37565	0.0114341	>28°C
Vmat_KK	0.224688	0.0612975	3.66553	0.00402118	>28°C
ddc_27030	0.237001	0.0596668	3.97207	0.00120283	>28°C
ddc_GD	0.264789	0.0966472	2.73975	0.079866	>28°C
ple_25796	0.121067	0.0596968	2.02804	0.373414	>28°C
ple_GD	0.311549	0.0746893	4.17127	0.000519968	>28°C
DAT_31256	0.0863928	0.0680688	1.2692	0.846353	>30°C
DAT_50619	0.222686	0.0591122	3.76718	0.00272588	>30°C
Dop1R1_31765	0.299672	0.0594825	5.03798	8.37532e-06	>30°C
Dop1R1_KK	0.0850537	0.0651519	1.30547	0.829026	>30°C
Dop1R2_51423	-0.0775737	0.0604457	-1.28336	0.839704	>30°C
Dop1R2_65997	-0.044376	0.0600701	-0.738738	0.986064	>30°C
Dop2R_26001	0.0739379	0.0595409	1.2418	0.858777	>30°C
Dop2R_GD	0.4193	0.0909202	4.61174	7.02175e-05	>30°C
DopEcR_31981	0.473749	0.0593853	7.97755	1.10134e-13	>30°C
DopEcR_KK	0.201232	0.0617242	3.26018	0.0168765	>30°C
Hr38_29376	0.230513	0.0523139	4.40634	0.000183139	>30°C
Hr38_29377	-0.0733349	0.0596021	-1.23041	0.863771	>30°C
Vmat_GD	0.265094	0.0912116	2.90637	0.0503721	>30°C
Vmat_KK	0.21269	0.0605261	3.51402	0.00702637	>30°C
ddc_27030	0.270604	0.0589162	4.59303	7.67612e-05	>30°C
ddc_GD	0.239863	0.0951261	2.52153	0.13823	>30°C
ple_25796	0.190573	0.0589191	3.23449	0.0183646	>30°C
ple_GD	0.264466	0.0736984	3.58849	0.00535798	>30°C
DAT_31256	0.212038	0.0689653	3.07455	0.0305288	>33°C
DAT_50619	0.300314	0.0599148	5.01235	9.56651e-06	>33°C
Dop1R1_31765	0.421453	0.0601981	7.0011	4.575e-11	>33°C
Dop1R1_KK	0.103257	0.066011	1.56424	0.680375	>33°C
Dop1R2_51423	-0.0630814	0.0615876	-1.02425	0.936343	>33°C
Dop1R2_65997	-0.0656228	0.0611759	-1.07269	0.922317	>33°C
Dop2R_26001	0.198312	0.0602715	3.29032	0.015269	>33°C
Dop2R_GD	0.390544	0.0918934	4.24997	0.000369021	>33°C
DopEcR_31981	0.500238	0.0601992	8.30972	6.80567e-14	>33°C
DopEcR_KK	0.151649	0.0627001	2.41864	0.175047	>33°C
Hr38_29376	0.315609	0.053023	5.9523	4.75034e-08	>33°C
Hr38_29377	0.0897902	0.0603287	1.48835	0.727874	>33°C
Vmat_GD	0.23532	0.092274	2.55023	0.129081	>33°C
Vmat_KK	0.201686	0.0613315	3.28846	0.015364	>33°C
ddc_27030	0.318952	0.0596975	5.34281	1.63703e-06	>33°C
ddc_GD	0.219246	0.0961482	2.2803	0.234859	>33°C
ple_25796	0.315601	0.0596286	5.29278	2.15352e-06	>33°C
ple_GD	0.202858	0.0746203	2.71854	0.0844754	>33°C
DAT_31256	0.277095	0.0732656	3.78206	0.00257261	>34°C
DAT_50619	0.326116	0.0636839	5.12086	5.42265e-06	>34°C
Dop1R1_31765	0.469478	0.0639183	7.34497	3.74534e-12	>34°C
Dop1R1_KK	0.126206	0.0702902	1.7955	0.525601	>34°C
Dop1R2_51423	-0.125179	0.0664573	-1.8836	0.466294	>34°C
Dop1R2_65997	-0.079797	0.0655745	-1.21689	0.869565	>34°C
Dop2R_26001	0.252748	0.0640113	3.94848	0.00132468	>34°C
Dop2R_GD	0.351877	0.0973972	3.6128	0.00489752	>34°C
DopEcR_31981	0.470763	0.0640485	7.3501	3.60545e-12	>34°C
DopEcR_KK	0.102298	0.0670973	1.52462	0.705495	>34°C
Hr38_29376	0.355763	0.0564284	6.30467	5.19405e-09	>34°C
Hr38_29377	0.231829	0.0640881	3.61735	0.00481563	>34°C
Vmat_GD	0.212704	0.0979964	2.17053	0.290739	>34°C
Vmat_KK	0.194619	0.0652956	2.98059	0.0405595	>34°C
ddc_27030	0.318603	0.0633693	5.02771	8.83425e-06	>34°C
ddc_GD	0.236206	0.101747	2.32149	0.215796	>34°C
ple_25796	0.373885	0.0631891	5.91692	5.8927e-08	>34°C
ple_GD	0.171209	0.0792331	2.16082	0.296025	>34°C

### Sheet: ddc
RNAi	Estimate	SE	z.rat	pval	Temp_range
DAT_31256	0.0877158	0.0780952	1.12319	0.905732	>28°C
DAT_50619	0.0857736	0.0779774	1.09998	0.913606	>28°C
Dop1R1_31765	0.568004	0.0873649	6.50151	1.43056e-09	>28°C
Dop1R1_KK	0.262451	0.0779831	3.36549	0.0118399	>28°C
Dop1R2_51423	0.141888	0.0800229	1.77309	0.540827	>28°C
Dop1R2_65997	-0.0498795	0.0808505	-0.616935	0.994326	>28°C
Dop2R_26001	0.141729	0.079426	1.78441	0.533132	>28°C
Dop2R_GD	0.573639	0.0789342	7.2673	6.64346e-12	>28°C
DopEcR_31981	0.544219	0.0786903	6.91596	8.36708e-11	>28°C
DopEcR_KK	0.0607152	0.0774963	0.78346	0.981464	>28°C
Hr38_29376	0.0125755	0.0807085	0.155814	0.999996	>28°C
Hr38_29377	-0.219522	0.0808437	-2.71538	0.0851785	>28°C
Vmat_GD	0.316764	0.0789311	4.01317	0.0010152	>28°C
Vmat_KK	0.0321662	0.0774062	0.41555	0.999276	>28°C
ddc_27030	0.194156	0.0792052	2.4513	0.162665	>28°C
ddc_GD	0.400647	0.078974	5.07316	6.96994e-06	>28°C
ple_25796	0.142246	0.0796585	1.7857	0.53226	>28°C
ple_GD	0.471338	0.078851	5.97758	4.06937e-08	>28°C
DAT_31256	0.148652	0.0750654	1.9803	0.403282	>30°C
DAT_50619	0.0844007	0.0750086	1.12521	0.905025	>30°C
Dop1R1_31765	0.595085	0.0840793	7.07766	2.64293e-11	>30°C
Dop1R1_KK	0.294491	0.074902	3.93169	0.0014184	>30°C
Dop1R2_51423	0.141456	0.077429	1.82692	0.504324	>30°C
Dop1R2_65997	-0.0270994	0.0782905	-0.346139	0.999728	>30°C
Dop2R_26001	0.207477	0.076599	2.70861	0.0867056	>30°C
Dop2R_GD	0.544253	0.0760476	7.15674	1.49128e-11	>30°C
DopEcR_31981	0.559818	0.0758448	7.3811	2.86715e-12	>30°C
DopEcR_KK	0.0684532	0.0743675	0.920473	0.960492	>30°C
Hr38_29376	0.0848016	0.0779946	1.08728	0.917735	>30°C
Hr38_29377	-0.10425	0.0779912	-1.33668	0.813335	>30°C
Vmat_GD	0.312187	0.0760087	4.10725	0.00068396	>30°C
Vmat_KK	0.0121593	0.0742859	0.163682	0.999995	>30°C
ddc_27030	0.235521	0.0763536	3.08461	0.029596	>30°C
ddc_GD	0.375766	0.0760809	4.93903	1.39459e-05	>30°C
ple_25796	0.229193	0.0767529	2.98612	0.0398996	>30°C
ple_GD	0.435365	0.0759558	5.73182	1.78327e-07	>30°C
DAT_31256	0.241153	0.0688928	3.50042	0.00737817	>33°C
DAT_50619	0.113037	0.0689244	1.64002	0.630747	>33°C
Dop1R1_31765	0.66762	0.0773081	8.63584	5.36238e-14	>33°C
Dop1R1_KK	0.329454	0.0686084	4.80196	2.78093e-05	>33°C
Dop1R2_51423	0.177125	0.0723219	2.44913	0.163469	>33°C
Dop1R2_65997	0.0567775	0.073236	0.775267	0.98238	>33°C
Dop2R_26001	0.272724	0.0710952	3.83604	0.0020812	>33°C
Dop2R_GD	0.465276	0.0701191	6.63551	5.819e-10	>33°C
DopEcR_31981	0.589194	0.0701504	8.39901	6.32827e-14	>33°C
DopEcR_KK	0.0643468	0.0679302	0.947249	0.955	>33°C
Hr38_29376	0.20131	0.072726	2.76807	0.0740353	>33°C
Hr38_29377	0.109998	0.0723627	1.52009	0.708324	>33°C
Vmat_GD	0.264607	0.0700077	3.77968	0.00259653	>33°C
Vmat_KK	-0.0108435	0.0678355	-0.15985	0.999996	>33°C
ddc_27030	0.291319	0.070792	4.11514	0.00066139	>33°C
ddc_GD	0.314709	0.0701308	4.48746	0.000126072	>33°C
ple_25796	0.359111	0.0710704	5.05288	7.74933e-06	>33°C
ple_GD	0.351265	0.0700071	5.01755	9.31231e-06	>33°C
DAT_31256	0.287475	0.0695373	4.13411	0.00060997	>34°C
DAT_50619	0.100327	0.069747	1.43844	0.757549	>34°C
Dop1R1_31765	0.655295	0.0783349	8.36531	6.4504e-14	>34°C
Dop1R1_KK	0.321908	0.069227	4.65004	5.84429e-05	>34°C
Dop1R2_51423	0.205998	0.0748128	2.75352	0.0769861	>34°C
Dop1R2_65997	0.0251743	0.0767067	0.328189	0.999796	>34°C
Dop2R_26001	0.225068	0.0734167	3.06562	0.0313794	>34°C
Dop2R_GD	0.378131	0.071532	5.28617	2.23255e-06	>34°C
DopEcR_31981	0.535433	0.0718554	7.45154	1.70097e-12	>34°C
DopEcR_KK	0.0518294	0.0681397	0.760634	0.983933	>34°C
Hr38_29376	0.229105	0.0755846	3.0311	0.0348621	>34°C
Hr38_29377	0.143915	0.0748864	1.92178	0.441074	>34°C
Vmat_GD	0.229489	0.0712602	3.22043	0.0192272	>34°C
Vmat_KK	-0.0344049	0.067992	-0.506014	0.997956	>34°C
ddc_27030	0.248403	0.0728435	3.41009	0.0101498	>34°C
ddc_GD	0.278437	0.0714228	3.89844	0.00162245	>34°C
ple_25796	0.390827	0.0730157	5.35265	1.55058e-06	>34°C
ple_GD	0.269212	0.0713744	3.77183	0.00267707	>34°C

### Sheet: Mef2
RNAi	Estimate	SE	z.rat	pval	Temp_range
DAT_31256	-0.0689379	0.0857831	-0.803631	0.97906	>28°C
DAT_50619	0.176495	0.0861371	2.049	0.360612	>28°C
Dop1R1_31765	0.266473	0.0854505	3.11845	0.0266359	>28°C
Dop1R1_KK	-0.228777	0.0863847	-2.64835	0.101277	>28°C
Dop1R2_51423	0.143875	0.0855365	1.68204	0.602588	>28°C
Dop1R2_65997	0.180545	0.0857508	2.10547	0.327176	>28°C
Dop2R_26001	0.0978909	0.0856002	1.14358	0.898458	>28°C
Dop2R_GD_	0.335485	0.0845451	3.96812	0.0012225	>28°C
DopEcR_31981	0.305613	0.0853667	3.58	0.00552789	>28°C
DopEcR_KK	0.0629013	0.0847285	0.742386	0.985724	>28°C
Hr38_29376	0.104707	0.0851568	1.22958	0.864129	>28°C
Hr38_29377	-0.112442	0.0861055	-1.30586	0.828834	>28°C
Vmat_GD_	0.0718804	0.0854713	0.840989	0.974019	>28°C
Vmat_KK	-0.0281289	0.084736	-0.331959	0.999783	>28°C
ddc_27030	-0.0215649	0.0860083	-0.250731	0.999952	>28°C
ddc_GD_	0.295225	0.0982681	3.00428	0.0377944	>28°C
ple_25796	0.106822	0.085794	1.2451	0.857313	>28°C
ple_GD_	0.242238	0.0853425	2.83842	0.0610503	>28°C
DAT_31256	-0.0190853	0.079759	-0.239287	0.999963	>30°C
DAT_50619	0.184735	0.0802085	2.30319	0.224136	>30°C
Dop1R1_31765	0.323892	0.079288	4.085	0.000751552	>30°C
Dop1R1_KK	-0.25415	0.0803363	-3.16357	0.0230944	>30°C
Dop1R2_51423	0.128138	0.0794718	1.61237	0.649055	>30°C
Dop1R2_65997	0.211415	0.0796495	2.65431	0.0997541	>30°C
Dop2R_26001	0.111669	0.0795103	1.40446	0.776924	>30°C
Dop2R_GD_	0.311832	0.0782674	3.98419	0.00114438	>30°C
DopEcR_31981	0.309292	0.0792497	3.90275	0.00159454	>30°C
DopEcR_KK	0.0509248	0.0784457	0.649172	0.992661	>30°C
Hr38_29376	0.15137	0.0789982	1.91612	0.444785	>30°C
Hr38_29377	-0.0504799	0.080021	-0.630834	0.993648	>30°C
Vmat_GD_	0.0132988	0.0794218	0.167445	0.999995	>30°C
Vmat_KK	-0.0394312	0.0784517	-0.502617	0.998027	>30°C
ddc_27030	0.0171821	0.0800411	0.214665	0.99998	>30°C
ddc_GD_	0.243896	0.0911979	2.67436	0.0947649	>30°C
ple_25796	0.161505	0.079769	2.02466	0.375496	>30°C
ple_GD_	0.184527	0.0792511	2.32838	0.212712	>30°C
DAT_31256	0.0759231	0.0773901	0.981045	0.947348	>33°C
DAT_50619	0.224498	0.0780875	2.87495	0.0550945	>33°C
Dop1R1_31765	0.39912	0.0767146	5.20267	3.50721e-06	>33°C
Dop1R1_KK	-0.17198	0.0777167	-2.21291	0.268302	>33°C
Dop1R2_51423	0.136155	0.0770712	1.76662	0.545227	>33°C
Dop1R2_65997	0.280278	0.0771785	3.63156	0.00456745	>33°C
Dop2R_26001	0.17069	0.0770374	2.21568	0.266876	>33°C
Dop2R_GD_	0.188284	0.0753597	2.49847	0.145927	>33°C
DopEcR_31981	0.334422	0.0767304	4.3584	0.00022764	>33°C
DopEcR_KK	0.0653543	0.0755514	0.865031	0.970346	>33°C
Hr38_29376	0.228427	0.0763852	2.99046	0.0393874	>33°C
Hr38_29377	0.124393	0.0774396	1.60632	0.653031	>33°C
Vmat_GD_	-0.0611513	0.0768786	-0.795427	0.980063	>33°C
Vmat_KK	-0.0573485	0.0755895	-0.758684	0.984132	>33°C
ddc_27030	0.0882803	0.0778393	1.13414	0.901869	>33°C
ddc_GD_	0.160052	0.0881363	1.81596	0.511733	>33°C
ple_25796	0.227835	0.0774765	2.9407	0.0456076	>33°C
ple_GD_	0.0933979	0.076667	1.21823	0.868999	>33°C
DAT_31256	0.115952	0.0804504	1.44128	0.755898	>34°C
DAT_50619	0.205055	0.0817746	2.50756	0.142855	>34°C
Dop1R1_31765	0.444101	0.0792902	5.60096	3.82259e-07	>34°C
Dop1R1_KK	-0.105797	0.0807851	-1.30961	0.826985	>34°C
Dop1R2_51423	0.120991	0.0800038	1.51232	0.713158	>34°C
Dop1R2_65997	0.269589	0.0801969	3.36159	0.0119991	>34°C
Dop2R_26001	0.114655	0.0800497	1.4323	0.761104	>34°C
Dop2R_GD_	0.0986537	0.0772936	1.27635	0.843015	>34°C
DopEcR_31981	0.278949	0.0795312	3.50742	0.0071952	>34°C
DopEcR_KK	0.0713862	0.0776248	0.919631	0.960657	>34°C
Hr38_29376	0.212418	0.0788948	2.69242	0.0904423	>34°C
Hr38_29377	0.198141	0.0803312	2.46655	0.157109	>34°C
Vmat_GD_	-0.0881375	0.0797345	-1.10539	0.91181	>34°C
Vmat_KK	-0.0864979	0.0777453	-1.11258	0.909384	>34°C
ddc_27030	0.0579423	0.0814352	0.711514	0.988411	>34°C
ddc_GD_	0.124471	0.0910868	1.36651	0.797697	>34°C
ple_25796	0.1627	0.0808997	2.01114	0.38388	>34°C
ple_GD_	0.0243034	0.0795005	0.305701	0.999861	>34°C
