## Supplementary Table 11 for "Neuronal function and dopamine signaling evolve at high temperature in *Drosophila*"

### Sheet: Dopamine_clines
Genes	Species	Continent	Reference	Source
VMAT, Dop1R1 ,DopEcR (and ddc)	D. melanogaster	North America, Australia	20	Table S7 - Genome annotations of candidate genes ; Table S8 - Gene ontology (GO) analysis of candidates ; Table S9 - Overlap between FM candidate genes and those identified by Kolaczkowski et al.
Dop2R, DopEcR	Anopheles gambiae	Africa	21	Table S5 - Anopheles gambiae (A. gam) genes overlapping the most diverged (top 1% FST) 1-kb windows between northern and southern populations in the collinear genome, and their D. melanogaster (D. mel) homologs
DAT (and ple)	Shared cline in D. melanogaster & D. simulans	North America, Australia	22	Main text ; File S1 - Genes containing parallel differentiated SNPs in different annotation categories (5% tail in North America and 15% tail in Australia)
VMAT, DopEcR, Dop2R (and ple)	Shared cline in D. melanogaster & D. simulans	North America, Australia	23	DataDryad File - D. melanogaster and D. simulans shared clinal genes (https://datadryad.org/resource/doi:10.5061/dryad.3hf2q)
Dop1R1, Dop1R2	D. melanogaster	North America, Australia	24	Table S20 - Functional annotation of strongly convergent UTR and nonsynonymous SNPs
