## Supplementary Table 12 for "Neuronal function and dopamine signaling evolve at high temperature in *Drosophila*"

### Sheet: Adaptation_type
FDR cutoff requirements for assignation of adaptation type (n.r. = no requirement)
		Adaptation type
Design matrix used for DE test		Temperature	Hot	Cold	Laboratory	DE test abbreviation in Table S1
Ancestral	0	<0.05	>=0.05	>=0.05	>=0.05	HC
Cold	1
Hot	-1
Ancestral	0	n.r.	<0.05	>=0.05	n.r.	BH
Cold	0
Hot	1
Ancestral	0	n.r.	>=0.05	<0.05	n.r.	BC
Cold	1
Hot	0
Ancestral	0	>=0.05	>=0.05	>=0.05	<0.05	LB
Cold	1
Hot	1
